# PanVasc Research for AI assisted evidence analysis in panvascular intervention

**DOI:** 10.64898/2026.09.22.752857

**Authors:** Lingsen You, Yujun Guo, Wentong Wang, Zisu Peng, Xinyu Zhong, Li Shen, Junbo Ge

**Affiliations:** Department of Cardiology, Zhongshan Hospital, Fudan University, Shanghai Institute of Cardiovascular Diseases, Shanghai 200032, China; National Clinical Research Center for Interventional Medicine, Shanghai 200032, China; State Key Laboratory of Cardiovascular Diseases, Zhongshan Hospital, Fudan University, Shanghai 200032, China; University of Shanghai for Science and Technology (USST), Oriental Pan-Vascular Devices Innovation College, Shanghai 200093, China; College of Biomedical Engineering, Fudan University, Shanghai 200433, China

**Author notes:** Correspondence to Li Shen and Junbo Ge. Lingsen You, Yujun Guo, Wentong Wang, Zisu Peng, and Xinyu Zhong contributed equally to this work.

**Keywords:** panvascular intervention, artificial intelligence, evidence provenance, clinical trial registry, natural language inference, research software

## Abstract

Panvascular intervention research requires evidence workflows that preserve source identity, outcome definitions and observation windows. We developed PanVasc Research, an executable research framework, and evaluated a fixed local Qwen3-4B model using two complementary tasks. Fifty ClinicalTrials.gov records from five vascular query strata generated 200 source-fidelity tests with intact evidence or controlled removal of the requested source, primary outcome or timeframe, plus 50 clean controls. A separate 100-statement sample from the official NLI4CT test set assessed clinical-trial entailment and evidence selection against existing expert labels. Generic and checklist prompts used identical evidence and maximum generation budgets; each output was also evaluated with an input-only deterministic contract. Registry exact accuracy was 51/200 (25.5%) with the generic prompt and 77/200 (38.5%) with the checklist; intact-case agreement was 50/50 and 48/50. The rule baseline recovered 200/200 tuples. NLI label accuracy was 48/100 (48.0%) and 50/100 (50.0%), respectively. The source contract retained 35 and 31 incorrect NLI labels in the two arms.

Registry references establish fidelity to a registration snapshot, while NLI4CT concerns breast-cancer trials and does not validate vascular expertise. The framework also retains provenance-recorded literature retrieval, structured research planning and local numerical analysis. These experiments support a bounded assessment of source handling and semantic failure, rather than a new foundation model or autonomous scientific discovery. A proposed endpoint representation identifies the additional domain annotation and independent validation required for a panvascular research model.
