## Supplementary data and reproducibility code for "PanVasc Research for AI assisted evidence analysis in panvascular intervention": bibliographic_records_all_runs.csv

experiment	domain	rank	pmid	title	doi	year	source	url	retraction_flag
run_2_europepmc_initial	carotid	1	42732608	[Complications during carotid artery stenting (literature review and practical guidelines)].	10.33029/1027-6661-2026-32-2-105-116	2026	Europe PMC MEDLINE	https://pubmed.ncbi.nlm.nih.gov/42732608/	False
run_2_europepmc_initial	carotid	2	42404826	Cervical Internal Carotid Artery Reocclusion After Endovascular Thrombectomy in Tandem Occlusion: A Meta-Analysis.	10.1161/svin.125.002165	2026	Europe PMC MEDLINE	https://pubmed.ncbi.nlm.nih.gov/42404826/	False
run_2_europepmc_initial	carotid	3	42667287	Timely Carotid Revascularization to Prevent Stroke After Left Common Carotid Artery Occlusion During TEVAR.	10.1016/j.jaccas.2026.110032	2026	Europe PMC MEDLINE	https://pubmed.ncbi.nlm.nih.gov/42667287/	False
run_2_europepmc_initial	aortic	1	42716585	Six-year outcomes following endovascular aortic aneurysm repair (EVAR) from the long-term EVAR assessment and follow-up (LEAF) surveillance program in the Vascular Quality Initiative and Kaiser Permanente.	10.1016/j.jvs.2026.06.007	2026	Europe PMC MEDLINE	https://pubmed.ncbi.nlm.nih.gov/42716585/	False
run_2_europepmc_initial	aortic	2	42741041	Clinical Outcomes of the "Endovascular Aneurysm Repair-First" Protocol for Ruptured Abdominal Aortic Aneurysms: A 10-Year Single-Center Retrospective Study.	10.3400/avd.oa.26-00049	2026	Europe PMC MEDLINE	https://pubmed.ncbi.nlm.nih.gov/42741041/	False
run_2_europepmc_initial	aortic	3	42590233	Correction: Kargul et al. Beyond Diameter: Enhancing Abdominal Aortic Aneurysm Surveillance with Volumetric Assessments After Endovascular Aneurysm Repair (EVAR). &lt;i&gt;J. Clin. Med.&lt;/i&gt; 2023, &lt;i&gt;12&lt;/i&gt;, 6733.	10.3390/jcm15156018	2026	Europe PMC MEDLINE	https://pubmed.ncbi.nlm.nih.gov/42590233/	False
run_2_europepmc_initial	venous	1	42750832	Mechanical suction thrombectomy for venous thrombosis in venous thoracic outlet syndrome in the pediatric population.	10.1016/j.jvscit.2026.102459	2026	Europe PMC MEDLINE	https://pubmed.ncbi.nlm.nih.gov/42750832/	False
run_2_europepmc_initial	venous	2	42304556	Mechanical Revascularization of Cerebral Venous Sinuses in Extensive Cerebral Venous Sinus Thrombosis Using Pipeline-Pigging Technique and Intra-Sinus Tenecteplase: Technical Note and Review of Literature.	10.5469/neuroint.2026.00500	2026	Europe PMC MEDLINE	https://pubmed.ncbi.nlm.nih.gov/42304556/	False
run_2_europepmc_initial	venous	3	42303878	Venous Intervention in Children: Current Practice and Controversies.	10.1007/s00270-026-04501-8	2026	Europe PMC MEDLINE	https://pubmed.ncbi.nlm.nih.gov/42303878/	False
run_3_europepmc_retry_enabled	coronary	1	42734069	Minicrush or T-Stenting and Minimal Protrusion in Complex Coronary Bifurcation Lesions: The Multicenter TREX Registry.	10.1161/circinterventions.126.016666	2026	Europe PMC MEDLINE	https://pubmed.ncbi.nlm.nih.gov/42734069/	False
run_3_europepmc_retry_enabled	coronary	2	42684241	IVUS-Guided Exclusion of Right Coronary Artery Aneurysm in Multivessel Coronary Artery Disease Using Hybrid Stenting.	10.1016/j.jaccas.2026.110192	2026	Europe PMC MEDLINE	https://pubmed.ncbi.nlm.nih.gov/42684241/	False
run_3_europepmc_retry_enabled	coronary	3	42126380	Coronary Stent Abscess After Percutaneous Coronary Intervention: Diagnostic and Therapeutic Challenges.	10.1016/j.jaccas.2026.108308	2026	Europe PMC MEDLINE	https://pubmed.ncbi.nlm.nih.gov/42126380/	False
run_3_europepmc_retry_enabled	peripheral	1	42754218	Outcomes After Endovascular Reinterventions for Femoropopliteal Occlusive Disease.	10.1016/j.avsg.2026.09.006	2026	Europe PMC MEDLINE	https://pubmed.ncbi.nlm.nih.gov/42754218/	False
run_3_europepmc_retry_enabled	peripheral	2	42364765	Duplex Ultrasound Surveillance after Endovascular Therapy for Peripheral Arterial Disease: A Retrospective Cohort Study.	10.1016/j.avsg.2026.06.040	2026	Europe PMC MEDLINE	https://pubmed.ncbi.nlm.nih.gov/42364765/	False
run_3_europepmc_retry_enabled	peripheral	3	42331217	Intravascular Lithotripsy-Assisted Femoropopliteal Revascularization for Heavily Calcified Chronic Limb-Threatening Ischemia: Midterm Outcomes from a Single-Center Retrospective Study.	10.1016/j.avsg.2026.06.004	2026	Europe PMC MEDLINE	https://pubmed.ncbi.nlm.nih.gov/42331217/	False
run_3_europepmc_retry_enabled	carotid	1	42732608	[Complications during carotid artery stenting (literature review and practical guidelines)].	10.33029/1027-6661-2026-32-2-105-116	2026	Europe PMC MEDLINE	https://pubmed.ncbi.nlm.nih.gov/42732608/	False
run_3_europepmc_retry_enabled	carotid	2	42404826	Cervical Internal Carotid Artery Reocclusion After Endovascular Thrombectomy in Tandem Occlusion: A Meta-Analysis.	10.1161/svin.125.002165	2026	Europe PMC MEDLINE	https://pubmed.ncbi.nlm.nih.gov/42404826/	False
run_3_europepmc_retry_enabled	carotid	3	42667287	Timely Carotid Revascularization to Prevent Stroke After Left Common Carotid Artery Occlusion During TEVAR.	10.1016/j.jaccas.2026.110032	2026	Europe PMC MEDLINE	https://pubmed.ncbi.nlm.nih.gov/42667287/	False
run_3_europepmc_retry_enabled	aortic	1	42716585	Six-year outcomes following endovascular aortic aneurysm repair (EVAR) from the long-term EVAR assessment and follow-up (LEAF) surveillance program in the Vascular Quality Initiative and Kaiser Permanente.	10.1016/j.jvs.2026.06.007	2026	Europe PMC MEDLINE	https://pubmed.ncbi.nlm.nih.gov/42716585/	False
run_3_europepmc_retry_enabled	aortic	2	42741041	Clinical Outcomes of the "Endovascular Aneurysm Repair-First" Protocol for Ruptured Abdominal Aortic Aneurysms: A 10-Year Single-Center Retrospective Study.	10.3400/avd.oa.26-00049	2026	Europe PMC MEDLINE	https://pubmed.ncbi.nlm.nih.gov/42741041/	False
run_3_europepmc_retry_enabled	aortic	3	42590233	Correction: Kargul et al. Beyond Diameter: Enhancing Abdominal Aortic Aneurysm Surveillance with Volumetric Assessments After Endovascular Aneurysm Repair (EVAR). &lt;i&gt;J. Clin. Med.&lt;/i&gt; 2023, &lt;i&gt;12&lt;/i&gt;, 6733.	10.3390/jcm15156018	2026	Europe PMC MEDLINE	https://pubmed.ncbi.nlm.nih.gov/42590233/	False
run_3_europepmc_retry_enabled	venous	1	42750832	Mechanical suction thrombectomy for venous thrombosis in venous thoracic outlet syndrome in the pediatric population.	10.1016/j.jvscit.2026.102459	2026	Europe PMC MEDLINE	https://pubmed.ncbi.nlm.nih.gov/42750832/	False
run_3_europepmc_retry_enabled	venous	2	42304556	Mechanical Revascularization of Cerebral Venous Sinuses in Extensive Cerebral Venous Sinus Thrombosis Using Pipeline-Pigging Technique and Intra-Sinus Tenecteplase: Technical Note and Review of Literature.	10.5469/neuroint.2026.00500	2026	Europe PMC MEDLINE	https://pubmed.ncbi.nlm.nih.gov/42304556/	False
run_3_europepmc_retry_enabled	venous	3	42303878	Venous Intervention in Children: Current Practice and Controversies.	10.1007/s00270-026-04501-8	2026	Europe PMC MEDLINE	https://pubmed.ncbi.nlm.nih.gov/42303878/	False
