## Supplementary data and reproducibility code for "PanVasc Research for AI assisted evidence analysis in panvascular intervention": offline_validation.csv

id	test	expectation	status	elapsed_seconds	detail
T01	tests.test_core.CoreAcceptanceTests.test_T01_domain_and_year_boundaries	Five vascular domains build distinct queries; invalid domain/date ranges raise.	passed	0.000364
T02	tests.test_core.CoreAcceptanceTests.test_T02_keywords_remain_literal_phrases	Chinese and hyphens survive; advanced syntax is neutralized; overlong input raises.	passed	0.000196
T03	tests.test_core.CoreAcceptanceTests.test_T03_zero_hit_search_and_raw_provenance	Mocked zero hits remain empty and retain query, timestamp, and hash-backed raw cache.	passed	0.008897
T04	tests.test_core.CoreAcceptanceTests.test_T04_pubmed_fields_missingness_and_deduplication	XML parser preserves metadata/structured abstract, deduplicates PMID, and leaves missing data empty.	passed	0.000215
T05	tests.test_core.CoreAcceptanceTests.test_T05_retraction_signals_from_two_metadata_locations	Retraction publication types or linked retraction notices flag the affected source.	passed	0.000129
T06	tests.test_core.CoreAcceptanceTests.test_T06_untrusted_abstract_is_only_text	An instruction-shaped abstract with Python code remains literal text and performs no network/code call.	passed	0.000461
T07	tests.test_core.CoreAcceptanceTests.test_T07_rate_limit_retries_are_bounded	Persistent HTTP 429 produces exactly three requests then raises, with no success/cache artifact.	passed	0.001854
T08	tests.test_core.CoreAcceptanceTests.test_T08_timeout_propagates_without_fake_success	A connection timeout raises on the current implementation; it cannot become a synthetic success.	passed	0.00034
T09	tests.test_core.CoreAcceptanceTests.test_T09_protocol_fields_and_empty_input	Protocol retains supplied endpoint/follow-up as a deterministic draft and rejects empty required fields.	passed	4.2e-05
T10	tests.test_core.CoreAcceptanceTests.test_T10_descriptive_numeric_reference_and_missing_denominator	Values 10,20,30,40,missing yield n=4, missing=1, mean/median=25, sample SD=12.909944487.	passed	0.001897
T11	tests.test_core.CoreAcceptanceTests.test_T11_categorical_missingness_and_zero_values	Category counts use three nonmissing entries; numeric zero is retained in n and mean.	passed	0.001213
T12	tests.test_core.CoreAcceptanceTests.test_T12_data_audit_reports_risks_without_mutation	A fixture exposes duplicate/missing IDs, nonbinary outcome, invalid follow-up, and named leakage flags without deletion.	passed	0.001189
T13	tests.test_core.CoreAcceptanceTests.test_T13_empty_or_ambiguous_table_schema_rejected	Empty datasets and duplicate column names raise; absent declared outcome/follow-up mark analysis unready.	passed	0.000796
T14	tests.test_core.CoreAcceptanceTests.test_T14_fisher_reference_table	Classical [[1,9],[11,3]] table gives two-sided Fisher p=0.0027594561852200836 and OR=1/33.	passed	0.001257
T15	tests.test_core.CoreAcceptanceTests.test_T15_wilson_zero_and_all_event_bounds	At n=10, zero-event Wilson interval is [0,0.277532799863]; all-event interval is its reflection.	passed	0.001159
T16	tests.test_core.CoreAcceptanceTests.test_T16_binary_comparison_exclusions_and_invalid_inputs	Complete-case exclusions are counted; nonbinary outcomes, one/three groups, and same-column comparisons raise.	passed	0.002583
T17	tests.test_core.CoreAcceptanceTests.test_T17_nonfinite_numeric_values_are_blocked	Infinite measurements produce an error audit and cannot enter descriptive statistics.	passed	0.00131
T18	tests.test_core.CoreAcceptanceTests.test_T18_patient_split_overlap_and_invalid_ids	Patient overlap is detected across numeric/string labels; clean splits pass; empty/missing IDs raise.	passed	5.3e-05
T19	tests.test_core.CoreAcceptanceTests.test_T19_citation_identity_is_not_entailment	Unknown, absent, or retracted citations fail identity checks; all claim entailment stays not_evaluated.	passed	2.6e-05
T20	tests.test_core.CoreAcceptanceTests.test_T20_feedback_append_hash_and_no_training	Two feedback records persist with distinct IDs, verifiable content hashes and no training; invalid revision leaves file unchanged.	passed	0.004119
T21	tests.test_core.CoreAcceptanceTests.test_T21_europepmc_metadata_and_source_are_explicit	Europe PMC parsing preserves a MEDLINE record, deduplicates PMID, flags retraction, and declares different query semantics.	passed	0.000597
T22	tests.test_core.CoreAcceptanceTests.test_T22_primary_success_does_not_invoke_fallback	A mocked PubMed success retains NCBI source and makes no Europe PMC request.	passed	0.000561
T23	tests.test_core.CoreAcceptanceTests.test_T23_fallback_preserves_primary_failure_and_cached_provenance	An NCBI TLS failure followed by Europe PMC success retains original error, fallback flag, source and cached decision.	passed	0.005599
T24	tests.test_core.CoreAcceptanceTests.test_T24_double_failure_propagates_and_invalid_input_never_falls_back	After one NCBI failure and three failed Europe PMC attempts, error propagates with primary context; invalid input never calls APIs.	passed	0.00163
T25	tests.test_core.CoreAcceptanceTests.test_T25_blank_identifiers_block_analysis	Regression: empty/whitespace/missing patient identifiers trigger an error and analysis_ready=false.	passed	0.000576
T26	tests.test_core.CoreAcceptanceTests.test_T26_fully_missing_outcome_blocks_analysis	Regression: a declared binary endpoint with no nonmissing observations is an error, not analysis-ready.	passed	0.000328
T27	tests.test_core.CoreAcceptanceTests.test_T27_blank_split_identifiers_are_rejected	Regression: empty and whitespace-only identifiers cannot be declared disjoint valid patient splits.	passed	3.9e-05
T28	tests.test_core.CoreAcceptanceTests.test_T28_integral_numeric_ids_are_normalized_without_erasing_string_padding	Regression: numeric 1.0 and 1 denote overlap; literal string '001' retains its distinct identifier.	passed	3.2e-05
