## Supplementary data and reproducibility code for "PanVasc Research for AI assisted evidence analysis in panvascular intervention": retrieval_queries_all_runs.csv

experiment	domain	provider	status	timestamp_utc	query	query_origin	hit_count	records_returned	elapsed_seconds	attempt_count
run_1_ncbi_initial	coronary	NCBI E-utilities	failed	2026-09-19T11:59:35.360951+00:00	("Percutaneous Coronary Intervention"[MeSH Terms] OR "coronary intervention"[Title/Abstract]) AND ("2015"[Date - Publication] : "2026"[Date - Publication])	decoded_from_recorded_error_url		0
run_1_ncbi_initial	peripheral	NCBI E-utilities	failed	2026-09-19T11:59:47.978633+00:00	("Peripheral Arterial Disease"[MeSH Terms] AND (endovascular[Title/Abstract] OR angioplasty[Title/Abstract])) AND ("2015"[Date - Publication] : "2026"[Date - Publication])	reconstructed_from_runner_defaults_and_audited_core_not_logged_in_failure		0
run_1_ncbi_initial	carotid	NCBI E-utilities	failed	2026-09-19T11:59:53.961140+00:00	("Carotid Stenosis"[MeSH Terms] AND (stenting[Title/Abstract] OR endovascular[Title/Abstract])) AND ("2015"[Date - Publication] : "2026"[Date - Publication])	decoded_from_recorded_error_url		0
run_1_ncbi_initial	aortic	NCBI E-utilities	failed	2026-09-19T11:59:59.370818+00:00	("Aortic Aneurysm"[MeSH Terms] AND (endovascular[Title/Abstract] OR EVAR[Title/Abstract])) AND ("2015"[Date - Publication] : "2026"[Date - Publication])	decoded_from_recorded_error_url		0
run_1_ncbi_initial	venous	NCBI E-utilities	failed	2026-09-19T12:00:05.815218+00:00	("Venous Thrombosis"[MeSH Terms] AND (thrombectomy[Title/Abstract] OR endovascular[Title/Abstract])) AND ("2015"[Date - Publication] : "2026"[Date - Publication])	decoded_from_recorded_error_url		0
run_2_europepmc_initial	coronary	Europe PMC REST	failed	2026-09-19T12:01:00.709764+00:00	SRC:MED AND (TITLE_ABS:"coronary" AND (TITLE_ABS:"intervention" OR TITLE_ABS:"stent")) AND FIRST_PDATE:[2015-01-01 TO 2026-12-31]	decoded_from_recorded_error_url		0
run_2_europepmc_initial	peripheral	Europe PMC REST	failed	2026-09-19T12:01:06.458566+00:00	SRC:MED AND ((TITLE_ABS:"peripheral arterial" OR TITLE_ABS:"femoropopliteal") AND (TITLE_ABS:"endovascular" OR TITLE_ABS:"angioplasty")) AND FIRST_PDATE:[2015-01-01 TO 2026-12-31]	decoded_from_recorded_error_url		0
run_2_europepmc_initial	carotid	Europe PMC REST	success	2026-09-19T12:01:06.460010+00:00	SRC:MED AND (TITLE_ABS:"carotid" AND (TITLE_ABS:"stenting" OR TITLE_ABS:"endovascular")) AND FIRST_PDATE:[2015-01-01 TO 2026-12-31]	recorded_result	8420	3	4.957
run_2_europepmc_initial	aortic	Europe PMC REST	success	2026-09-19T12:01:11.421307+00:00	SRC:MED AND (TITLE_ABS:"aortic" AND (TITLE_ABS:"endovascular" OR TITLE_ABS:"EVAR")) AND FIRST_PDATE:[2015-01-01 TO 2026-12-31]	recorded_result	15697	3	5.11
run_2_europepmc_initial	venous	Europe PMC REST	success	2026-09-19T12:01:16.537224+00:00	SRC:MED AND (TITLE_ABS:"venous" AND (TITLE_ABS:"thrombectomy" OR TITLE_ABS:"endovascular")) AND FIRST_PDATE:[2015-01-01 TO 2026-12-31]	recorded_result	4976	3	5.309
run_3_europepmc_retry_enabled	coronary	Europe PMC REST	success	2026-09-19T12:01:49.511512+00:00	SRC:MED AND (TITLE_ABS:"coronary" AND (TITLE_ABS:"intervention" OR TITLE_ABS:"stent")) AND FIRST_PDATE:[2015-01-01 TO 2026-12-31]	recorded_result	49016	3	3.441	1
run_3_europepmc_retry_enabled	peripheral	Europe PMC REST	success	2026-09-19T12:01:52.958059+00:00	SRC:MED AND ((TITLE_ABS:"peripheral arterial" OR TITLE_ABS:"femoropopliteal") AND (TITLE_ABS:"endovascular" OR TITLE_ABS:"angioplasty")) AND FIRST_PDATE:[2015-01-01 TO 2026-12-31]	recorded_result	2659	3	5.291	1
run_3_europepmc_retry_enabled	carotid	Europe PMC REST	success	2026-09-19T12:01:58.254273+00:00	SRC:MED AND (TITLE_ABS:"carotid" AND (TITLE_ABS:"stenting" OR TITLE_ABS:"endovascular")) AND FIRST_PDATE:[2015-01-01 TO 2026-12-31]	recorded_result	8420	3	5.129	1
run_3_europepmc_retry_enabled	aortic	Europe PMC REST	success	2026-09-19T12:02:03.389052+00:00	SRC:MED AND (TITLE_ABS:"aortic" AND (TITLE_ABS:"endovascular" OR TITLE_ABS:"EVAR")) AND FIRST_PDATE:[2015-01-01 TO 2026-12-31]	recorded_result	15697	3	5.152	1
run_3_europepmc_retry_enabled	venous	Europe PMC REST	success	2026-09-19T12:02:08.548048+00:00	SRC:MED AND (TITLE_ABS:"venous" AND (TITLE_ABS:"thrombectomy" OR TITLE_ABS:"endovascular")) AND FIRST_PDATE:[2015-01-01 TO 2026-12-31]	recorded_result	4976	3	5.178	1
