## Supplementary data and reproducibility code for "PanVasc Research for AI assisted evidence analysis in panvascular intervention": synthetic_example.csv

patient_id	group	age_years	event_365d	follow_up_days
SYN001	A	49.0	1	365
SYN002	A	48.0	1	365
SYN003	A	72.0	1	365
SYN004	A	75.0	1	365
SYN005	A		1	365
SYN006	A	70.0	1	365
SYN007	A	66.0	1	365
SYN008	A	72.0	1	365
SYN009	A	61.0	0	365
SYN010	A	80.0	0	365
SYN011	A	41.0	0	365
SYN012	A	63.0	0	365
SYN013	A	49.0	0	365
SYN014	A	42.0	0	365
SYN015	A	77.0	0	365
SYN016	A	75.0	0	365
SYN017	A	80.0	0	365
SYN018	A	56.0	0	365
SYN019	A	42.0	0	365
SYN020	A	56.0	0	365
SYN021	A	75.0	0	365
SYN022	A	44.0	0	365
SYN023	A	50.0	0	365
SYN024	A	72.0	0	365
SYN025	A	46.0	0	365
SYN026	A	57.0	0	365
SYN027	A	73.0	0	365
SYN028	A	78.0	0	365
SYN029	A	58.0	0	365
SYN030	A	41.0	0	365
SYN031	A	41.0	0	365
SYN032	A	57.0	0	365
SYN033	A	68.0	0	365
SYN034	A	67.0	0	365
SYN035	A	57.0	0	365
SYN036	A	62.0	0	365
SYN037	A	76.0	0	365
SYN038	A	78.0	0	365
SYN039	A	64.0	0	365
SYN040	A	58.0	0	365
SYN041	A	45.0	0	365
SYN042	A	71.0	0	365
SYN043	A	63.0	0	365
SYN044	A	50.0	0	365
SYN045	A		0	365
SYN046	A	54.0	0	365
SYN047	A	44.0	0	365
SYN048	A	75.0	0	365
SYN049	A	75.0	0	365
SYN050	A	45.0	0	365
SYN051	A	51.0	0	365
SYN052	A	45.0	0	365
SYN053	A	44.0	0	365
SYN054	A	49.0	0	365
SYN055	A	52.0	0	365
SYN056	A	75.0	0	365
SYN057	A	40.0	0	365
SYN058	A	53.0	0	365
SYN059	A	53.0	0	365
SYN060	A	68.0	0	365
SYN061	B	54.0	1	365
SYN062	B	78.0	1	365
SYN063	B	40.0	1	365
SYN064	B	75.0	1	365
SYN065	B	46.0	1	365
SYN066	B	66.0	1	365
SYN067	B	72.0	1	365
SYN068	B	65.0	1	365
SYN069	B	48.0	1	365
SYN070	B	47.0	1	365
SYN071	B	53.0	1	365
SYN072	B	61.0	1	365
SYN073	B	53.0	0	365
SYN074	B	63.0	0	365
SYN075	B	57.0	0	365
SYN076	B	70.0	0	365
SYN077	B	48.0	0	365
SYN078	B	72.0	0	365
SYN079	B	73.0	0	365
SYN080	B	65.0	0	365
SYN081	B	69.0	0	365
SYN082	B	55.0	0	365
SYN083	B	43.0	0	365
SYN084	B	76.0	0	365
SYN085	B	53.0	0	365
SYN086	B	44.0	0	365
SYN087	B	43.0	0	365
SYN088	B	71.0	0	365
SYN089	B	78.0	0	365
SYN090	B	71.0	0	365
SYN091	B	75.0	0	365
SYN092	B		0	365
SYN093	B	70.0	0	365
SYN094	B	68.0	0	365
SYN095	B	80.0	0	365
SYN096	B	51.0	0	365
SYN097	B	63.0	0	365
SYN098	B	70.0	0	365
SYN099	B	73.0	0	365
SYN100	B	44.0	0	365
SYN101	B	77.0	0	365
SYN102	B	49.0	0	365
SYN103	B	44.0	0	365
SYN104	B	78.0	0	365
SYN105	B	71.0	0	365
SYN106	B	65.0	0	365
SYN107	B	65.0	0	365
SYN108	B	70.0	0	365
SYN109	B	77.0	0	365
SYN110	B	40.0	0	365
SYN111	B	61.0	0	365
SYN112	B	54.0	0	365
SYN113	B	70.0	0	365
SYN114	B	50.0	0	365
SYN115	B	62.0	0	365
SYN116	B	67.0	0	365
SYN117	B	42.0	0	365
SYN118	B	61.0	0	365
SYN119	B	67.0	0	365
SYN120	B	77.0	0	365
